# CRISPRedict: The case for simple and interpretable efficiency prediction for CRISPR-Cas9 gene editing

**DOI:** 10.1101/2022.04.07.486362

**Authors:** Vasileios Konstantakos, Anastasios Nentidis, Anastasia Krithara, Georgios Paliouras

## Abstract

The development of the CRISPR-Cas9 technology has provided a simple yet powerful system for targeted genome editing. Compared with previous gene-editing tools, the CRISPR-Cas9 system identifies target sites by the complementarity between the guide RNA (gRNA) and the DNA sequence, which is less expensive and time-consuming, as well as more precise and scalable. To effectively apply the CRISPR-Cas9 system, researchers need to identify target sites that can be cleaved efficiently and for which the candidate gRNAs have little or no cleavage at other genomic locations. For this reason, numerous computational approaches have been developed to predict cleavage efficiency and exclude undesirable targets. However, current design tools cannot robustly predict experimental success as prediction accuracy depends on the assumptions of the underlying model and how closely the experimental setup matches the training data. Moreover, the most successful tools implement complex machine learning and deep learning models, leading to predictions that are not easily interpretable.

Here, we introduce *CRISPRedict*, a simple linear model that provides accurate and interpretable predictions for guide design. Comprehensive evaluation on twelve independent datasets demonstrated that *CRISPRedict* has an equivalent performance with the currently most accurate tools and outperforms the remaining ones. Moreover, it has the most robust performance for both U6 and T7 data, illustrating its applicability to tasks under different conditions. Therefore, our system can assist researchers in the gRNA design process by providing accurate and explainable predictions. These predictions can then be used to guide genome editing experiments and make plausible hypotheses for further investigation. The source code of *CRISPRedict* along with instructions for use is available at https://github.com/VKonstantakos/CRISPRedict.
