## Supplemental Table 1 for "CRISPRedict: The case for simple and interpretable efficiency prediction for CRISPR-Cas9 gene editing"

### Sheet: Spearman Results
	DeepCRISPR	DeepCas9	DeepSpCas9	DeepHF	CRISPRLearner	Azimuth 2.0	TSAM	sgDesigner	CRISPRedict
Labuhn (n = 424)	0.453122	0.223305	0.259689	0.22134	0.181844	0.215083	0.217891	0.16957	0.21997
Shalem (n = 1278)	0.0907508	0.319707	0.345704	0.344062	0.194977	0.293407	0.320145	0.331886	0.317934
Koike-Yusa (n = 1064)	0.110357	0.344112	0.411039	0.375326	0.163435	0.400006	0.396906	0.339712	0.354058
Kim (n = 542)	0.142795	0.587344	0.776871	0.703381	0.291396	0.581995	0.630083	0.647473	0.628488
Shkumatava (n = 162)	0.079671	0.124442	0.19836	0.295818	0.226096	0.0787388	0.294728	0.247124	0.317576
Gagnon (n = 111)	0.078899	0.191189	0.314334	0.504354	0.339432	0.0842017	0.408842	0.265698	0.413217
Varshney (n = 102)	0.122729	0.236093	0.31964	0.369162	0.202403	0.259988	0.363431	0.314379	0.253051
Teboul (n = 30)	0.164247	0.178326	0.0105029	0.400004	0.331176	-0.277545	0.564698	0.188141	0.435312

### Sheet: nDCG Results
	DeepCRISPR	DeepCas9	DeepSpCas9	DeepHF	CRISPRLearner	Azimuth 2.0	TSAM	sgDesigner	CRISPRedict
Labuhn (k = 85)	0.879541	0.80262	0.799541	0.793305	0.796329	0.814435	0.804578	0.791433	0.804938
Shalem (k = 256)	0.734495	0.775873	0.79212	0.77631	0.756743	0.766086	0.777594	0.772124	0.790192
Koike-Yusa (k = 213)	0.735521	0.782044	0.794308	0.780985	0.744283	0.798646	0.806473	0.789473	0.788224
Kim (k = 109)	0.622147	0.814357	0.89437	0.829534	0.678701	0.837087	0.831753	0.824296	0.835911
Shkumatava (k = 33)	0.20006	0.289431	0.312593	0.564848	0.36333	0.232159	0.426199	0.345819	0.480995
Gagnon (k = 23)	0.14045	0.352479	0.373796	0.425355	0.392058	0.267015	0.449244	0.509404	0.519057
Varshney (k = 21)	0.450716	0.50188	0.61572	0.640116	0.662391	0.583972	0.713628	0.65621	0.638377
Teboul (k = 6)	0.391156	0.453071	0.487437	0.473274	0.685172	0.369634	0.573522	0.604687	0.576721

### Sheet: R-Precision Results
	DeepCRISPR	DeepCas9	DeepSpCas9	DeepHF	CRISPRLearner	Azimuth 2.0	TSAM	sgDesigner	CRISPRedict
Labuhn (R = 87)	0.333333	0.252874	0.356322	0.252874	0.241379	0.344828	0.275862	0.218391	0.310345
Shalem (R = 256)	0.246094	0.332031	0.34375	0.332031	0.292969	0.320312	0.304688	0.3125	0.335938
Koike-Yusa (R = 213)	0.225352	0.239437	0.29108	0.234742	0.197183	0.234742	0.262911	0.211268	0.267606
Kim (R = 109)	0.284404	0.40367	0.605505	0.477064	0.247706	0.46789	0.477064	0.458716	0.504587
Shkumatava (R = 40)	0.25	0.275	0.325	0.4	0.3	0.325	0.45	0.4	0.45
Gagnon (R = 23)	0.0434783	0.304348	0.26087	0.434783	0.26087	0.217391	0.434783	0.391304	0.478261
Varshney (R = 22)	0.318182	0.318182	0.454545	0.363636	0.363636	0.318182	0.409091	0.454545	0.363636
Teboul (R = 7)	0.142857	0.285714	0.142857	0.428571	0.571429	0.142857	0.571429	0.285714	0.428571

### Sheet: R-Precisions (labeled) Results
	DeepCRISPR	DeepCas9	DeepSpCas9	DeepHF	CRISPRLearner	Azimuth 2.0	TSAM	sgDesigner	CRISPRedict
Koike-Yusa (R = 830)	0.814458	0.877108	0.889157	0.9	0.824096	0.877108	0.877108	0.881928	0.874699
Wang (R = 1402)	0.852354	0.867332	0.872325	0.884451	0.96291	0.824536	0.843081	0.855207	0.837375
Chari (R = 133)	0.556391	0.81203	0.774436	0.744361	1	0.714286	0.714286	0.759398	0.714286
Hiranniramol (R = 746)	0.644772	0.83378	0.88874	0.859249	0.711796	0.812332	0.847185	1	0.835121

### Sheet: AUC Results
	DeepCRISPR	DeepCas9	DeepSpCas9	DeepHF	CRISPRLearner	Azimuth 2.0	TSAM	sgDesigner	CRISPRedict
Koike-Yusa (n = 1064)	0.6161	0.808552	0.830924	0.843574	0.648368	0.799186	0.80208	0.823406	0.79463
Wang (n = 2077)	0.857991	0.877989	0.871758	0.901115	0.956584	0.813495	0.836794	0.850302	0.834761
Chari (n = 279)	0.612524	0.898805	0.873262	0.849006	1	0.809352	0.818982	0.85153	0.833145
Hiranniramol (n = 1309)	0.605872	0.894173	0.938554	0.918433	0.714799	0.875123	0.907995	1	0.894102
